# Three-dimensional morphological analysis revealed the cell patterning bases for the sexual dimorphism development in the liverwort *Marchantia polymorpha*

**DOI:** 10.1101/2023.01.24.525312

**Authors:** Yihui Cui, Tetsuya Hisanaga, Tomoaki Kajiwara, Shohei Yamaoka, Takayuki Kohchi, Tatsuaki Goh, Keiji Nakajima

**Affiliations:** Graduate School of Science and Technology, Nara Institute of Science and Technology, 8916-5 Takayama, Ikoma, Nara 630-0192, Japan; Graduate School of Biostudies, Kyoto University, Kitashirakawa Oiwake-cho, Sakyo-ku, Kyoto 606-8502, Japan

**Keywords:** Cell patterning, Gametophyte, Germline, Sexual dimorphism, Sexual reproduction, *Marchantia polymorpha*

## Abstract

In land plants, sexual dimorphism can develop in both diploid sporophytes and haploid gametophytes. While developmental processes of sexual dimorphism have been extensively studied in the sporophytic reproductive organs of model flowering plants such as stamens and carpels of *Arabidopsis thaliana*, those occurring in gametophyte generation are less well characterized due to the lack of amenable model systems. We here performed three-dimensional morphological analyses of gametophytic sexual branch differentiation in the liverwort *Marchantia polymorpha*, using high-depth confocal imaging and a computational cell segmentation technique. Our analysis revealed that specification of germline precursors initiates in a very early stage of sexual branch development where incipient branch primordia are barely recognizable in the apical notch region. Moreover, spatial distribution patterns of germline precursors differ between males and females from the initial stage of primordium development in a manner dependent on the master sexual differentiation regulator Mp*FGMYB*. In later stages, distribution patterns of germline precursors predict the sex-specific gametangia arrangement and receptacle morphologies seen in mature sexual branches. Taken together, our data suggests a tightly coupled progression of germline segregation and sexual dimorphism development in *M. polymorpha*.
