## Supplementary table 1 for "Three-dimensional morphological analysis revealed the cell patterning bases for the sexual dimorphism development in the liverwort *Marchantia polymorpha*"

### Sheet: Sheet1
Supplementary Table 1. List of the primers used to construct MpFGMYBpro:H2B-mNeonGreen:MpSUF
Primer name	Sequences 5' > 3'	References
pENTR1a-AscI-MpFGMYB4kbup-F	ATCCGGTACCGAATTCGGCGCGCCTTAGCGAGCTCGACGATTCATC	this study
pENTR1a-MpFGMYBPmeI-R	GTGCGGCCGCGAATTCATAATGTTGGGCCTTCGCGG	this study
MpFGMYBPmeI-F	GGGAAGCGTATGTTTAAACGTTCTTC	this study
pENTR1a-MpSUF5kbup-R	ATCTCGAGTGCGGCCGCTATCATCTCTCCTCTGCCGACGG	this study
MpFGMYB4kbup-Cloning-F	ACCGAATTCGGCGCGCCTTAGCGAGCTCGACGATTCATC	this study
PmeI-MpFGMYBpro-Rv	ACACCGTTTAAACGACAGCTAACTGAGAGCTG	Hisanaga et al., 2019a
PmeI-MpFGMYBpro-Fw	CTGTCGTTTAAACGGTGTCGGTGGCAGCTGG	Hisanaga et al., 2019a
MpFGMYBEco105I-R	ACCAGCCCGAGGTACGTAAG	this study
AtHTB1-Cloning-F-dTOPO	CACCATGGCACCAAGAGCCGAG	this study
AtHTB1-GGSGGS-R	GGAGCTAGTAAACTTGGTAACCGC	this study
GGSGGS-Atco_mNG-F	GGAGGCTCCGGTGGGAGCATGGTGTCTAAGGGTGAAGAGG	this study
Atco_mNG-Cloning-R	GGAGGCTCCGGTGGGAGCATGGTGTCTAAGGGTGAAGAGG	this study
MpFGMYBp-AtHTB1-Fw	TCTCAGTTAGCTGTCATGGCACCAAGAGCCGAG	this study
MpFGMYBt-mNG-Rv	GCTGCCACCGACACCTCACTTGTAAAGCTCATCCATTCC	this study
